# Predicting expression divergence and its evolutionary parameters between single-copy genes in two species

**DOI:** 10.1101/2022.07.13.499803

**Authors:** Antara Anika Piya, Michael DeGiorgio, Raquel Assis

## Abstract

Predicting gene expression divergence and its evolutionary parameters is integral to understanding the emergence of new gene functions and associated traits. Whereas several sophisticated methods have been developed for these tasks, their applications are either limited to duplicate genes or require expression data from more than two species. Thus, here we present PiXi, the first machine learning framework for predicting expression divergence and its evolutionary parameters between single-copy genes in two species. In particular, PiXi models gene expression evolution as an Ornstein-Uhlenbeck process, and overlays this model with multi-layer neural network, random forest, and support vector machine architectures for making predictions. We show that PiXi has high power and accuracy in predicting gene expression divergence and its underlying parameters across a wide range of evolutionary scenarios, with the globally best performance achieved by a multi-layer neural network. Moreover, application of our best performing PiXi predictor to empirical data from single-copy genes residing at different loci in two species of *Drosophila* reveals that expression divergence occurs in approximately 20% of these positionally relocated genes and is driven by a combination of neutral and selective forces. Further analysis shows that several of these genes are involved in the electron transport chain of the mitochondrial membrane, suggesting that new chromatin environments may impact energy production in *Drosophila*. Thus, by providing a toolkit for predicting expression divergence and its evolutionary parameters between single-copy genes in two species, PiXi can shed light on the origins of novel phenotypes across diverse biological processes and study systems.
