## Supplementary Tables for "Predicting expression divergence and its evolutionary parameters between single-copy genes in two species"

### Sheet: Table S1
Table S1. PiXi predictions for positionally relocated orthologs in Drosophila.
D. melanogaster ID	D. pseudoobscura ID	Relocated lineage	Ancestral chr arm	Derived chr arm	Predicted class	Predicted |θ1−θ2|	Predicted α	Predicted σ2
FBgn0030895	FBgn0249466	D. melanogaster	Muller B	Muller A	conserved	1.98286	28.0712	5.82696
FBgn0054002	FBgn0246461	D. melanogaster	Muller C	Muller D	conserved	1.22756	42.0978	1.39922
FBgn0032321	FBgn0248159	D. melanogaster	Muller E	Muller B	conserved	1.00791	33.5061	3.02756
FBgn0033029	FBgn0081058	D. melanogaster	Muller B	Muller C	conserved	1.03767	36.8296	2.90469
FBgn0031489	FBgn0248392	D. melanogaster	Muller E	Muller B	conserved	2.76444	33.6208	2.97698
FBgn0033031	FBgn0080914	D. melanogaster	Muller B	Muller C	conserved	1.55379	27.9446	5.98579
FBgn0036848	FBgn0246666	D. melanogaster	Muller B	Muller D	conserved	1.85598	30.7412	3.89684
FBgn0038266	FBgn0244431	D. melanogaster	Muller A	Muller E	conserved	1.08809	41.8603	1.46064
FBgn0033951	FBgn0247848	D. melanogaster	Muller E	Muller C	conserved	1.31196	37.3033	2.47309
FBgn0039930	FBgn0244219	D. melanogaster	Muller A	Muller F	conserved	1.25401	34.2884	2.93143
FBgn0031320	FBgn0244051	D. melanogaster	Muller A	Muller B	conserved	1.24751	31.0107	4.25595
FBgn0011824	FBgn0249221	D. melanogaster	Unknown	Muller C	conserved	1.47738	34.4056	3.71658
FBgn0035134	FBgn0246658	D. melanogaster	Muller A	Muller D	conserved	1.74249	31.6656	4.28334
FBgn0027574	FBgn0244274	D. melanogaster	Muller A	Muller E	conserved	1.96059	28.2152	5.87801
FBgn0005779	FBgn0246385	D. melanogaster	Muller C	Muller B	conserved	1.18555	44.9435	1.18129
FBgn0038708	FBgn0244409	D. melanogaster	Muller A	Muller E	conserved	1.00473	48.3596	0.833613
FBgn0001990	FBgn0247849	D. melanogaster	Muller E	Muller B	conserved	1.14369	38.6764	2.47577
FBgn0250821	FBgn0245561	D. melanogaster	Muller C	Muller E	conserved	1.31548	27.2979	6.11114
FBgn0033315	FBgn0085119	D. melanogaster	Muller B	Muller C	conserved	1.16165	28.9338	4.77443
FBgn0038106	FBgn0245972	D. melanogaster	Muller C	Muller E	conserved	3.57544	33.3691	2.7725
FBgn0037254	FBgn0246714	D. melanogaster	Muller B	Muller E	conserved	1.01635	62.3008	0.372016
FBgn0031182	FBgn0250187	D. melanogaster	Muller B	Muller A	conserved	3.62066	34.5895	2.67282
FBgn0036018	FBgn0244241	D. melanogaster	Muller A	Muller D	conserved	1.12816	35.3282	2.57461
FBgn0035725	FBgn0247265	D. melanogaster	Muller B	Muller D	conserved	2.00002	29.3631	5.27981
FBgn0027507	FBgn0265245	D. melanogaster	Muller B	Muller C	conserved	1.0338	38.312	2.46429
FBgn0003274	FBgn0248980	D. melanogaster	Unknown	Muller C	conserved	2.35872	32.6645	4.26511
FBgn0033028	FBgn0071184	D. melanogaster	Muller B	Muller C	conserved	1.44828	28.0778	6.30222
FBgn0032763	FBgn0247850	D. melanogaster	Muller E	Muller B	conserved	1.13224	33.7404	3.40223
FBgn0264492	FBgn0243626	D. melanogaster	Unknown	Muller D	conserved	1.15845	34.0315	3.14886
FBgn0038798	FBgn0083526	D. melanogaster	Muller A	Muller E	conserved	1.06004	34.7749	2.28473
FBgn0031219	FBgn0244052	D. melanogaster	Muller A	Muller B	conserved	1.02172	36.3224	2.38917
FBgn0038123	FBgn0244506	D. melanogaster	Muller A	Muller E	conserved	1.10155	48.429	0.928611
FBgn0005683	FBgn0244200	D. melanogaster	Muller A	Muller B	conserved	1.1026	30.6847	3.94996
FBgn0032620	FBgn0248655	D. melanogaster	Muller E	Muller B	conserved	1.48691	26.7564	7.20077
FBgn0035299	FBgn0247056	D. melanogaster	Muller B	Muller D	conserved	1.0372	25.4701	7.38309
FBgn0036565	FBgn0078755	D. melanogaster	Unknown	Muller D	conserved	1.29407	35.4604	3.41154
FBgn0010194	FBgn0079565	D. melanogaster	Unknown	Muller A	conserved	1.24498	29.2313	4.40784
FBgn0051551	FBgn0248852	D. melanogaster	Muller A	Muller E	conserved	1.19489	36.6494	2.44809
FBgn0260459	FBgn0244174	D. melanogaster	Muller A	Muller D	conserved	1.38393	26.0134	6.90587
FBgn0052350	FBgn0246994	D. melanogaster	Unknown	Muller D	conserved	2.10881	31.2814	3.5972
FBgn0052396	FBgn0249696	D. melanogaster	Muller A	Muller D	conserved	1.20228	30.6471	4.24015
FBgn0035218	FBgn0247658	D. pseudoobscura	Muller D	Muller E	conserved	1.01289	29.4655	4.82646
FBgn0036325	FBgn0248714	D. pseudoobscura	Muller D	Muller E	conserved	1.0174	54.8128	0.609452
FBgn0029657	FBgn0247211	D. pseudoobscura	Muller A	Muller B	conserved	1.65971	25.6447	7.02961
FBgn0036703	FBgn0250265	D. pseudoobscura	Muller D	Muller B	conserved	1.00506	28.5795	5.70142
FBgn0050384	FBgn0248167	D. pseudoobscura	Muller C	Muller E	conserved	1.00581	45.6261	1.05602
FBgn0036159	FBgn0248546	D. pseudoobscura	Muller D	Muller E	conserved	1.01617	49.4221	0.827662
FBgn0030625	FBgn0245751	D. pseudoobscura	Muller A	Muller C	conserved	1.51607	34.3628	2.99134
FBgn0261791	FBgn0247864	D. pseudoobscura	Muller A	Muller E	conserved	2.27623	31.5554	4.09957
FBgn0036708	FBgn0247392	D. pseudoobscura	Muller D	Muller B	conserved	1.1597	34.0628	3.09285
FBgn0029658	FBgn0246847	D. pseudoobscura	Muller A	Muller B	conserved	1.01164	32.3441	3.38576
FBgn0085396	FBgn0072123	D. pseudoobscura	Muller B	Muller A	conserved	1.07985	34.4303	3.04266
FBgn0261987	FBgn0249420	D. pseudoobscura	Muller E	Muller A	conserved	1.048	30.6466	4.39489
FBgn0030719	FBgn0248848	D. pseudoobscura	Muller A	Muller E	conserved	1.06396	41.8552	1.53834
FBgn0036057	FBgn0246711	D. pseudoobscura	Muller D	Muller B	conserved	1.17572	28.6227	5.17689
FBgn0016034	FBgn0248264	D. pseudoobscura	Muller D	Muller E	conserved	1.14563	32.0642	4.41223
FBgn0260390	FBgn0244984	D. pseudoobscura	Muller C	Muller D	conserved	1.53021	36.5028	2.64647
FBgn0037086	FBgn0246263	D. pseudoobscura	Muller D	Muller C	conserved	1.07768	38.4801	2.1236
FBgn0051858	FBgn0245219	D. pseudoobscura	Muller B	Muller D	conserved	1.28654	27.6986	5.75268
FBgn0037183	FBgn0245631	D. pseudoobscura	Muller D	Muller C	conserved	1.07808	50.707	0.765878
FBgn0032296	FBgn0246377	D. pseudoobscura	Muller B	Muller C	conserved	1.14743	32.2049	3.24977
FBgn0011569	FBgn0246671	D. pseudoobscura	Muller D	Muller B	conserved	1.01792	55.8135	0.571819
FBgn0030195	FBgn0247280	D. pseudoobscura	Muller A	Muller B	conserved	1.04579	37.9582	1.84864
FBgn0032246	FBgn0078706	D. pseudoobscura	Muller B	Muller A	conserved	2.43508	32.1659	3.15981
FBgn0050161	FBgn0245024	D. pseudoobscura	Muller C	Muller D	conserved	1.05843	30.2568	3.65323
FBgn0030696	FBgn0250153	D. pseudoobscura	Muller A	Muller B	conserved	1.04702	51.558	0.636922
FBgn0036465	FBgn0247686	D. pseudoobscura	Muller D	Muller E	conserved	1.0068	36.9171	2.31945
FBgn0038252	FBgn0244147	D. pseudoobscura	Muller E	Muller A	conserved	1.82653	33.5302	3.01791
FBgn0051773	FBgn0244434	D. pseudoobscura	Muller B	Muller A	conserved	1.15388	27.8321	5.74696
FBgn0034882	FBgn0247661	D. pseudoobscura	Muller C	Muller E	conserved	1.16576	39.503	1.99703
FBgn0028668	FBgn0247680	D. pseudoobscura	Muller D	Muller E	conserved	1.05175	39.0297	1.64846
FBgn0040091	FBgn0247475	D. pseudoobscura	Muller C	Muller B	conserved	4.06378	32.3052	3.2046
FBgn0051897	FBgn0248255	D. pseudoobscura	Muller B	Muller E	conserved	1.03985	34.6522	3.07482
FBgn0003140	FBgn0249192	D. pseudoobscura	Muller C	Muller A	conserved	1.13426	36.6896	2.26277
FBgn0085343	FBgn0250229	D. pseudoobscura	Muller B	Muller B	conserved	1.39105	27.0193	6.60499
FBgn0050385	FBgn0244929	D. pseudoobscura	Muller C	Muller D	conserved	1.10863	37.2358	2.30743
FBgn0053057	FBgn0243974	D. pseudoobscura	Muller D	Muller A	conserved	3.63191	33.481	3.39304
FBgn0052440	FBgn0247770	D. pseudoobscura	Muller D	Muller E	conserved	1.24021	27.8721	5.66382
FBgn0029688	FBgn0245712	D. pseudoobscura	Muller A	Muller C	conserved	1.09585	33.6821	2.89607
FBgn0005633	FBgn0244340	D. pseudoobscura	Muller D	Muller A	conserved	1.12965	32.8553	3.31928
FBgn0051679	FBgn0243743	D. pseudoobscura	Muller B	Muller A	conserved	1.09771	36.6519	2.26964
FBgn0053140	FBgn0246613	D. pseudoobscura	Muller C	Muller B	conserved	1.07177	52.6992	0.561821
FBgn0038107	FBgn0245993	D. melanogaster	Muller C	Muller E	diverged	3.1234	35.039	2.45695
FBgn0052590	FBgn0246915	D. melanogaster	Muller B	Muller A	diverged	13.5638	35.2411	2.88889
FBgn0033261	FBgn0249112	D. melanogaster	Muller B	Muller C	diverged	5.07293	32.4507	3.95627
FBgn0002565	FBgn0245560	D. melanogaster	Muller C	Muller D	diverged	4.75751	40.3402	2.05175
FBgn0026238	FBgn0245397	D. melanogaster	Unknown	Muller C	diverged	1.5866	29.1303	5.86353
FBgn0052230	FBgn0076785	D. melanogaster	Unknown	Muller D	diverged	6.91882	35.2285	3.48134
FBgn0036380	FBgn0244094	D. melanogaster	Muller A	Muller D	diverged	3.29261	28.6026	4.61694
FBgn0024733	FBgn0247505	D. melanogaster	Unknown	Muller D	diverged	5.05535	34.5206	3.56458
FBgn0050354	FBgn0086842	D. melanogaster	Muller E	Muller C	diverged	201.844	41.9886	1.56505
FBgn0011293	FBgn0079743	D. melanogaster	Unknown	Muller D	diverged	3.0268	28.6013	6.0143
FBgn0013531	FBgn0249560	D. melanogaster	Muller A	Muller B	diverged	4.42897	33.3138	2.84767
FBgn0031987	FBgn0071642	D. melanogaster	Unknown	Muller B	diverged	5.25485	34.0705	2.835
FBgn0032240	FBgn0244195	D. pseudoobscura	Muller B	Muller A	diverged	8.71886	35.9941	2.45795
FBgn0040534	FBgn0246958	D. pseudoobscura	Muller E	Muller B	diverged	3.25147	34.5157	2.87714
FBgn0033571	FBgn0244005	D. pseudoobscura	Muller C	Muller A	diverged	2.02255	28.8496	5.28208
FBgn0036908	FBgn0247801	D. pseudoobscura	Muller D	Muller E	diverged	3.73027	35.0162	2.85249
FBgn0260775	FBgn0246636	D. pseudoobscura	Muller C	Muller B	diverged	2.10638	27.3557	6.09268
FBgn0038540	FBgn0246529	D. pseudoobscura	Muller E	Muller C	diverged	6.87418	30.6862	4.15016
FBgn0035426	FBgn0247301	D. pseudoobscura	Muller D	Muller B	diverged	1.91847	29.9238	4.5351
FBgn0262842	FBgn0247603	D. pseudoobscura	Muller D	Muller A	diverged	9.57948	31.0588	3.98042

### Sheet: Table S2
Table S2. DAVID functional annotation analysis results for "conserved" class of positionally relocated orthologs in Drosophila.
Annotation source	Category and description	Genes in category (D. melanogaster IDs)	Fold enrichment	P value	Bonferroni correction
GOTERM_CC_DIRECT	GO:0005730~nucleolus	FBgn0027574, FBgn0264492, FBgn0036018, FBgn0011824, FBgn0011569	4.21648	0.0289074	0.892401
UP_KW_PTM	KW-0597~Phosphoprotein	FBgn0001990, FBgn0029688, FBgn0005633, FBgn0035299, FBgn0003274, FBgn0032321, FBgn0030719, FBgn0036848, FBgn0033029	1.74437	0.0457364	0.170773
GOTERM_BP_DIRECT	GO:0006355~regulation of transcription, DNA-templated	FBFBgn0027574, FBgn0032321, FBgn0038252, FBgn0033029, FBgn0011569	3.6037	0.0461949	0.999572
GOTERM_BP_DIRECT	GO:0043486~histone exchange	FBgn0027574, FBgn0032321	22.6312	0.083136	0.999999
UP_SEQ_FEATURE	DOMAIN:SER_THR_PHOSPHATASE	FBgn0003140, FBgn0005779	19.7896	0.0951629	0.99995
INTERPRO	IPR006186:Serine/threonine-specific protein phosphatase/bis(5-nucleosyl)-tetraphosphatase	FBgn0003140, FBgn0005779	18.9508	0.0989337	0.999997

### Sheet: Table S3
Table S3. DAVID functional annotation analysis results for "diverged" class of positionally relocated orthologs in Drosophila.
Annotation source	Category and description	Genes in category (D. melanogaster IDs)	Fold enrichment	P value	Bonferroni correction
GOTERM_MF_DIRECT	GO:0008121~ubiquinol-cytochrome-c reductase activity	FBgn0050354, FBgn0262842	154.048	0.0119962	0.260453
GOTERM_BP_DIRECT	GO:0006122~mitochondrial electron transport, ubiquinol to cytochrome c	FBgn0050354, FBgn0262842	103.457	0.0178126	0.494891
GOTERM_CC_DIRECT	GO:0005750~mitochondrial respiratory chain complex III	FBgn0050354, FBgn0262842	89.1093	0.021067	0.554741
KEGG_PATHWAY	dme00190:Oxidative phosphorylation	FBgn0050354, FBgn0262842, FBgn0052230	8.38099	0.0360103	0.254274
UP_KW_DOMAIN	KW-1133~Transmembrane helix	FBgn0036908, FBgn0262842, FBgn0035426, FBgn0052230, FBgn0260775, FBgn0036380	2.34217	0.0467515	0.1338
UP_KW_DOMAIN	KW-0812~Transmembrane	FBgn0036908, FBgn0262842, FBgn0035426, FBgn0052230, FBgn0260775, FBgn0036380	1.95572	0.0957897	0.260721
